# Dissecting endocytic mechanisms reveals new molecular targets to enhance sodium iodide symporter activity with clinical relevance to radioiodide therapy

**DOI:** 10.1101/2023.05.22.541733

**Authors:** Martin L. Read, Katie Brookes, Ling Zha, Selvambigai Manivannan, Jana Kim, Merve Kocbiyik, Alice Fletcher, Caroline M. Gorvin, George Firth, Gilbert O. Fruhwirth, Juan P. Nicola, Sissy Jhiang, Matthew D. Ringel, Moray J. Campbell, Kavitha Sunassee, Philip J. Blower, Kristien Boelaert, Hannah R. Nieto, Vicki E. Smith, Christopher J. McCabe

## Abstract

The sodium/iodide symporter (NIS) frequently shows diminished plasma membrane (PM) targeting in differentiated thyroid cancer (DTC), resulting in suboptimal radioiodide (RAI) treatment and poor prognosis. The mechanisms which govern the endocytosis of NIS away from the PM are ill-defined. Here, we challenged the hypothesis that new mechanistic understanding of NIS endocytosis would facilitate prediction of patient outcomes and enable specific drug modulation of RAI uptake in vivo. Through mutagenesis, NanoBiT interaction assays, cell surface biotinylation assays, RAI uptake and NanoBRET, we identify an acidic dipeptide within the NIS C-terminus which mediates binding to the σ2 subunit of the Adaptor Protein 2 (AP2) heterotetramer. We discovered that the FDA-approved drug chloroquine modulates NIS accumulation at the PM in a functional manner that is AP2 dependent. In vivo, chloroquine treatment of BALB/c mice significantly enhanced thyroidal uptake of ^99m^Tc pertechnetate in combination with the histone deacetylase (HDAC) inhibitor SAHA, accompanied by increased thyroidal NIS mRNA. Bioinformatic analyses validated the clinical relevance of AP2 genes with disease-free survival in RAI-treated DTC, enabling construction of an AP2 gene-related risk score classifier for predicting recurrence. We propose that NIS internalisation is orchestrated by the interaction of a C-terminal diacidic motif with AP2σ2, together with the proto-oncogene PBF acting via AP2μ2. Given that NIS internalisation was specifically druggable in vivo, our data provide new translatable potential for improving RAI therapy using FDA-approved drugs in patients with aggressive thyroid cancer.

**Summary:** We delineate the role of endocytic genes in regulating NIS activity at the plasma membrane and highlight the potential for systemic targeting of endocytosis to enhance radioiodine effectiveness in radioiodine-refractory cancer cells.
