## Supplementary Tables S1 and S2 for "Dissecting endocytic mechanisms reveals new molecular targets to enhance sodium iodide symporter activity with clinical relevance to radioiodide therapy"

### Sheet: Supp Table S1
	(i) NIS Interactors Identified by MS/MS-Based Studies				(ii) Consolidation of Endocytosis Genes from Pathway Gene Sets					(iii) NIS Interactors Associated with Endocytosis Pathways
	Study	Fletcher et al., 2020	Faria et al., 2021		Study	Belinky et al., 2015	Kanehisa et al., 2023	Belinky et al., 2015		Study	Belinky et al., 2015
								Kanehisa et al., 2023			Faria et al., 2021
	Number	149	161		Source	PathCards	KEGG				Fletcher et al., 2020
		AASDHPPT	ACAT1		Comment	Clathrin-Mediated	Endocytosis Pathway	Combined			Kanehisa et al., 2023
		ABCE1	ACTB			Endocytosis Gene List				Comment	14 NIS Interactors Identified
		ADAMTS9	ACTBL2		Number	146	181	285
		AGL	ACTC1			AAK1	ACAP1	AAK1			Symbol	Description
		AHCY	ACTN1			ACTB	ACAP2	ACAP1			ACTB	Actin beta
		AHSG	ACTR3			ACTG1	ACAP3	ACAP2			ACTR3	Actin Related Protein 3
		ANXA1	AGPAT1			ACTR2	ADRB1	ACAP3			AP2A2	Adaptor Related Protein Complex 2 Subunit Alpha 2
		AP2B1	AKR1B1			ACTR3	ADRB2	ACTB			AP2B1	Adaptor Related Protein Complex 2 Subunit Beta 1
		APOA1	ANXA5			ADRB2	ADRB3	ACTG1			ARF6	ADP Ribosylation Factor 6
		APOC3	AP2A2			AGFG1	AGAP1	ACTR2			ARPC4	Actin Related Protein 2/3 Complex Subunit 4
		APOE	ARHGAP21			AGTR1	AGAP2	ACTR3			CTTN	Cortactin
		APRT	ARHGEF11			AMPH	AP2A1	ADRB1			EHD1	EH Domain Containing 1
		ARCN1	ARPC4			AP2A1	AP2A2	ADRB2			HLA-A	Major Histocompatibility Complex, Class I, A
		ARF4	ATAD3A			AP2A2	AP2B1	ADRB3			PDCD6IP	Programmed Cell Death 6 Interacting Protein
		ARF6	ATP1A1			AP2B1	AP2M1	AGAP1			PICALM	Phosphatidylinositol Binding Clathrin Assembly Protein
		ARG1	ATP5F1B			AP2M1	AP2S1	AGAP2			RAB5C	RAB5C, Member RAS Oncogene Family
		ARID1B	BAIAP2L2			AP2S1	ARAP1	AGFG1			SRC	SRC Proto-Oncogene, Non-Receptor Tyrosine Kinase
		ATXN2L	CAD			APOB	ARAP2	AGTR1			TF	Transferrin
		AXL	CAND1			AREG	ARAP3	AMPH
		BAG2	CAPZA1			ARF6	ARF6	AP2A1
		BAG6	CAPZA2			ARFGAP1	ARFGAP1	AP2A2
		BLMH	CAPZB			ARPC1A	ARFGAP2	AP2B1
		C3	CAV1			ARPC2	ARFGAP3	AP2M1
		C4A	CCDC50			ARPC3	ARRB1	AP2S1
		CACYBP	CCT2			ARPC4	ARRB2	APOB
		CAD	CCT7			ARPC5	ASAP1	ARAP1
		CANX	CLIC1			ARRB1	ASAP2	ARAP2
		CAPN2	COPA			ARRB2	ASAP3	ARAP3
		CASP14	COPB1			AVP	CBL	AREG
		CAV1	COPB2			AVPR2	CBLB	ARF6
		CCDC87	COPG1			BIN1	CBLC	ARFGAP1
		CDK1	CORO1C			BTC	CCR5	ARFGAP2
		CDK2	CTNND1			CBL	CDC42	ARFGAP3
		CHP1	CTTN			CD3D	CHMP1B	ARPC1A
		CNN2	DAPK1			CD3G	CHMP2A	ARPC2
		COPA	DECR1			CD4	CHMP2B	ARPC3
		COPB1	DPYSL3			CFTR	CHMP3	ARPC4
		COPG2	DSG1			CHRM2	CHMP4A	ARPC5
		COPZ1	EDIL3			CLTA	CHMP4B	ARRB1
		CTSB	EEF1G			CLTB	CHMP4C	ARRB2
		CTSD	EFHD1			CLTC	CHMP5	ASAP1
		CYFIP1	EIF3F			CLTCL1	CHMP6	ASAP2
		DIAPH1	ENDOD1			COPS2	CLTA	ASAP3
		DMBT1	ERBIN			COPS3	CLTB	AVP
		DNAJC9	ESYT1			COPS4	CLTC	AVPR2
		EHD1	EZR			COPS5	CLTCL1	BIN1
		EMD	FAF2			COPS6	CSF1R	BTC
		ENO1	FLG2			COPS7A	CXCR1	CBL
		ERLIN2	FLNC			COPS7B	CXCR2	CBLB
		ESYT1	FLOT1			COPS8	CXCR4	CBLC
		FAM129B	FLOT2			CTTN	DAB2	CCR5
		FAM98A	GART			DAB2	DNAJC6	CD3D
		FASN	GNAI3			DNAJC6	DNM1	CD3G
		FBLN1	GNB2			DNM1	DNM1L	CD4
		FGB	GNG12			DNM2	DNM2	CDC42
		FGG	GPRC5C			DNM3	DNM3	CFTR
		FLII	GSTP1			DVL2	EEA1	CHMP1B
		FLOT1	HACD3			EGF	EGF	CHMP2A
		GARS	HADHA			EGFR	EGFR	CHMP2B
		GJA10	HSDL2			EPGN	EHD1	CHMP3
		GNAI2	HSPA4			EPN1	EHD2	CHMP4A
		GNB2	INF2			EPN2	EHD3	CHMP4B
		GNB2L1	IPO9			EPS15	EHD4	CHMP4C
		GSTP1	IQGAP1			EPS15L1	EPN1	CHMP5
		HLA-A	JUP			EREG	EPN2	CHMP6
		HSD17B12	KANK2			FCHO1	EPN3	CHRM2
		HUWE1	KTN1			FCHO2	EPS15	CLTA
		ISG15	LAMC2			FNBP1	ERBB3	CLTB
		LARS	LDHB			FNBP1L	ERBB4	CLTC
		LDHA	LMNA			FZD4	F2R	CLTCL1
		LDHB	MAGT1			GAK	FGFR2	COPS2
		LDHC	MELTF			GAPVD1	FGFR3	COPS3
		LGALS1	MFGE8			GPS1	FGFR4	COPS4
		LGALS3BP	MFSD10			GRB2	FLT1	COPS5
		LIMA1	MGST3			GRK2	GIT1	COPS6
		LSM12	MICAL2			GRK3	GIT2	COPS7A
		MAP1B	MICAL3			HBEGF	GRK1	COPS7B
		MAP4	MPDU1			HGS	GRK2	COPS8
		MOBKL1B	MT-CO2			HIP1	GRK3	CSF1R
		MSN	MTHFD1			HIP1R	GRK4	CTTN
		COX2	MVP			HSPA8	GRK5	CXCR1
		MVP	MYO1C			IGF2R	GRK6	CXCR2
		MYBBP1A	MYOF			IL7R	GRK7	CXCR4
		NCALD	NDUFA4			ITSN1	HGS	DAB2
		NT5E	NEXN			ITSN2	HLA-A	DNAJC6
		OLA1	NIBAN1			KIAA0319	HLA-B	DNM1
		PABPC3	OSTC			LDLR	HLA-C	DNM1L
		PBK	PDIA6			LDLRAP1	HLA-E	DNM2
		PDCD6IP	PDLIM2			LRP2	HLA-F	DNM3
		PDIA6	PFN1			M6PR	HLA-G	DVL2
		PFKP	PGK1			NECAP1	HRAS	EEA1
		PICALM	PHB2			NECAP2	HSPA1A	EGF
		PKM2	PHGDH			NEDD8	HSPA1B	EGFR
		PLOD1	PHLDB1			OCRL	HSPA1L	EHD1
		PP1G	PICALM			PACSIN1	HSPA2	EHD2
		PPIB	PKP2			PACSIN2	HSPA6	EHD3
		PPP1R12A	PLS1			PACSIN3	HSPA8	EHD4
		PPP2CB	PLS3			PICALM	IGF1R	EPGN
		PPP2R1A	POTEF			PIK3C2A	IL2RA	EPN1
		PRDX2	POTEJ			PIP5K1C	IL2RB	EPN2
		PSMB2	PPP1CA			RAB5A	IL2RG	EPN3
		PSMD2	PPP1CB			RAB5B	IQSEC1	EPS15
		PYGB	PPP2R1A			RAB5C	IQSEC2	EPS15L1
		RAB14	PRDX3			REPS1	IQSEC3	ERBB3
		RAB18	PRDX6			REPS2	ITCH	ERBB4
		RAB1C	PSAP			RPS27A	KDR	EREG
		RAB5C	PSMB2			SCARB2	KIT	F2R
		RAC3	PSMD2			SGIP1	LDLR	FCHO1
		RACGAP1	PTPN14			SH3GL1	LDLRAP1	FCHO2
		RB43L	PYCR1			SH3GL2	MDM2	FGFR2
		RHEB	QPCTL			SH3GL3	MET	FGFR3
		RNH1	RAB7A			SH3KBP1	MVB12A	FGFR4
		SAR1A	RAC1			SLC18A3	MVB12B	FLT1
		SEC16A	RRAS2			SLC2A8	NEDD4	FNBP1
		SERPINB3	S100A8			SNAP91	NEDD4L	FNBP1L
		SERPINF1	S100A9			SNX18	NTRK1	FZD4
		SERPINH1	SAMM50			SNX9	PARD3	GAK
		SHROOM3	SEC13			STAM	PARD6A	GAPVD1
		SLC25A6	SEC16A			STAM2	PARD6B	GIT1
		SLC3A2	SFXN3			STON1	PARD6G	GIT2
		SLC5A5	SHROOM3			STON1-GTF2A1L	PDCD6IP	GPS1
		SPTA1	SLC25A1			STON2	PDGFRA	GRB2
		sfrs3	SLC25A13			SYNJ1	PIKFYVE	GRK1
		SURF4	SLC25A3			SYNJ2	PIP4K2B	GRK2
		TAGLN2	SLC25A6			SYT1	PIP5K1A	GRK3
		TF	SLC5A5			SYT11	PIP5K1B	GRK4
		TIAL1	SLC7A5			SYT2	PIP5K1C	GRK5
		TLN1	SPTLC1			SYT8	PLD1	GRK6
		TMCO1	SQOR			SYT9	PLD2	GRK7
		TMEM33	SRC			TACR1	PRKCI	HBEGF
		TMOD3	SRGAP2			TF	PRKCZ	HGS
		TPM4	SSR1			TFRC	PSD	HIP1
		TRA2B	STOML2			TGFA	PSD2	HIP1R
		TTN	SURF4			TGOLN2	PSD3	HLA-A
		TTR	SVIL			TOR1A	PSD4	HLA-B
		TXN	SYNCRIP			TOR1B	RAB11A	HLA-C
		UBAP2	TGM2			TRIP10	RAB11B	HLA-E
		UBE2D3	TJP1			UBA52	RAB11FIP1	HLA-F
		UBE2M	TMEM263			UBB	RAB11FIP2	HLA-G
		UBE2N	TMEM33			UBC	RAB11FIP3	HRAS
		UBE2V1	TNKS1BP1			UBQLN1	RAB11FIP4	HSPA1A
		UBE2V2	TPM1			UBQLN2	RAB11FIP5	HSPA1B
		UGGT1	TPM2			VAMP2	RAB22A	HSPA1L
		VAPA	TPM3			VAMP3	RAB31	HSPA2
		VCL	TPP1			VAMP4	RAB4A	HSPA6
		VCP	TUBA1A			VAMP7	RAB5A	HSPA8
		YKT6	TUBA4A			VAMP8	RAB5B	IGF1R
		YWHAE	TUBB6			WASL	RAB5C	IGF2R
		YWHAZ	TWF2			WNT5A	RABEP1	IL2RA
			UACA				RBSN	IL2RB
			UGDH				RET	IL2RG
			UQCRC2				RNF41	IL7R
			VAT1				RUFY1	IQSEC1
			VCL				SH3GL1	IQSEC2
			VDAC1				SH3GL2	IQSEC3
			VDAC2				SH3GL3	ITCH
			VDAC3				SH3GLB1	ITSN1
			VWA3A				SH3GLB2	ITSN2
			YWHAE				SH3KBP1	KDR
			YWHAQ				SMAP1	KIAA0319
			YWHAZ				SMAP2	KIT
							SMURF1	LDLR
							SMURF2	LDLRAP1
							SNF8	LRP2
							SRC	M6PR
							STAM	MDM2
							STAM2	MET
							STAMBP	MVB12A
							TFRC	MVB12B
							TRAF6	NECAP1
							TSG101	NECAP2
							USP8	NEDD4
							VPS25	NEDD4L
							VPS28	NEDD8
							VPS36	NTRK1
							VPS37A	OCRL
							VPS37B	PACSIN1
							VPS37C	PACSIN2
							VPS37D	PACSIN3
							VPS45	PARD3
							VPS4A	PARD6A
							VPS4B	PARD6B
							VTA1	PARD6G
							WWP1	PDCD6IP
								PDGFRA
								PICALM
								PIK3C2A
								PIKFYVE
								PIP4K2B
								PIP5K1A
								PIP5K1B
								PIP5K1C
								PLD1
								PLD2
								PRKCI
								PRKCZ
								PSD
								PSD2
								PSD3
								PSD4
								RAB11A
								RAB11B
								RAB11FIP1
								RAB11FIP2
								RAB11FIP3
								RAB11FIP4
								RAB11FIP5
								RAB22A
								RAB31
								RAB4A
								RAB5A
								RAB5B
								RAB5C
								RABEP1
								RBSN
								REPS1
								REPS2
								RET
								RNF41
								RPS27A
								RUFY1
								SCARB2
								SGIP1
								SH3GL1
								SH3GL2
								SH3GL3
								SH3GLB1
								SH3GLB2
								SH3KBP1
								SLC18A3
								SLC2A8
								SMAP1
								SMAP2
								SMURF1
								SMURF2
								SNAP91
								SNF8
								SNX18
								SNX9
								SRC
								STAM
								STAM2
								STAMBP
								STON1
								STON1-GTF2A1L
								STON2
								SYNJ1
								SYNJ2
								SYT1
								SYT11
								SYT2
								SYT8
								SYT9
								TACR1
								TF
								TFRC
								TGFA
								TGOLN2
								TOR1A
								TOR1B
								TRAF6
								TRIP10
								TSG101
								UBA52
								UBB
								UBC
								UBQLN1
								UBQLN2
								USP8
								VAMP2
								VAMP3
								VAMP4
								VAMP7
								VAMP8
								VPS25
								VPS28
								VPS36
								VPS37A
								VPS37B
								VPS37C
								VPS37D
								VPS45
								VPS4A
								VPS4B
								VTA1
								WASL
								WNT5A
								WWP1

### Sheet: Supp Table S2
															(iii) 20 Endocytosis gene risk score classifier: regression coefficients				(iv) 10 Endocytosis gene risk score classifier: regression coefficients
	(i) 40 Endocytosis gene risk score classifier: regression coefficients							(ii) 30 Endocytosis gene risk score classifier: regression coefficients
	Gene	Multivariate		Gene	Multivariate			Gene	Multivariate		Gene	Multivariate			Gene	Multivariate			Gene	Multivariate
		Coefficient	P-value		Coefficient	P-value			Coefficient	P-value		Coefficient	P-value			Coefficient	P-value			Coefficient	P-value
	AGFG1	-0.00233362	0.625672	INPPL1	-0.00786945	0.0564807		AP2A1	-0.0040839	0.0090363	AGFG1	-0.0025023	0.301219		AP2A1	-0.0029621	0.025		AP2A1	-0.000234	0.81
	AP2A1	-0.00591383	0.0524192	LILRB1	-0.0323428	0.370054		AP2A2	-0.0108515	0.0811981	ARRB1	0.0125451	0.150913		AP2A2	-0.0052637	0.246955		AP2A2	-0.0010701	0.636
	AP2A2	-0.0221026	0.0598835	MYO1E	0.00131312	0.601608		CTTN	0.0021605	0.0070648	CYTH4	-0.0071335	0.422729		CTTN	0.0013306	0.0116436		CTTN	0.0001345	0.691
	ARPC2	0.00023207	0.89332	MYO6	-0.00075435	0.230807		CXCL16	-0.0102647	<.001	FCGR3A	0.0030407	0.0884816		CXCL16	-0.0083391	<.001		CXCL16	-0.0013354	0.068
	ARRB1	0.0204428	0.158977	NECAP1	0.0379169	0.0362375		GRK6	0.0275391	0.0043024	LILRB1	-0.0035565	0.866063		GRK6	0.0137598	0.00590065		GRK6	0.0017329	0.422
	ARRB2	0.0189006	0.135735	NECAP2	-0.0025819	0.502103		INPPL1	-0.0047768	0.0342884	MYO1E	0.0011914	0.441576		INPPL1	-0.0046492	0.00924029		INPPL1	-0.0016178	0.055
	CHMP7	-0.0113271	0.25933	OCIAD1	-0.00064978	0.700199		NECAP1	0.0215809	0.0055387	MYO6	-0.0003238	0.443051		NECAP1	0.0133093	0.0144119		NECAP1	0.0053135	0.063
	CLTB	-0.00615079	0.0341369	PIK3CA	-0.00066824	0.953847		RAB35	0.0336734	0.0019706	NECAP2	-0.0009654	0.683366		RAB35	0.024477	0.00156598		RAB35	0.0047353	0.052
	CTTN	0.00298753	0.0389376	PIP5K1B	-0.0125019	0.389197		RAB5B	-0.0020309	0.0700573	OCIAD1	-0.0002672	0.805766		RAB5B	-0.0011438	0.142519		RAB5B	3.38e-05	0.95
	CXCL16	-0.0183264	0.0195994	RAB35	0.0538466	0.0250939		SCAMP2	0.0074869	0.0017263	VAMP4	-0.0007426	0.872065		SCAMP2	0.006629	<.001		SCAMP2	0.0021737	0.024
	CYTH4	-0.00751419	0.610356	RAB5B	-0.00259939	0.194678		ARRB2	0.0079096	0.174389					ARRB2	0.0109107	0.00823501
	DENND1A	0.00725107	0.152607	SCAMP2	0.0134893	0.0271564		CHMP7	-0.0070654	0.184155					CHMP7	-0.0028397	0.464659
	FCER1G	-0.00149112	0.860688	SH3GL2	-0.0259025	0.442448		CLTB	-0.0040848	0.005568					CLTB	-0.0032843	0.0010115
	FCGR1A	0.0720729	0.164377	SH3GL3	-3.25342	0.034217		DENND1A	0.0034687	0.171592					DENND1A	0.0039276	0.0404511
	FCGR3A	0.00563071	0.0881231	SIGLEC1	0.00589422	0.393265		FCGR1A	0.0256365	0.192233					FCGR1A	0.0227599	0.0632014
	GRB2	-0.00026544	0.944186	SIGLEC7	0.00378695	0.785125		GRN	0.0006166	0.0151794					GRN	0.0004728	0.00389701
	GRK6	0.0454095	0.0352278	SIGLEC9	-0.0348963	0.504589		HSPA8	-0.0003328	0.0156154					HSPA8	-0.0002214	0.0208695
	GRN	0.00073631	0.25352	SYNJ2	0.0102372	0.209556		IL10RA	-0.014757	0.0180587					IL10RA	-0.0113325	0.00407408
	HSPA8	-0.0005861	0.037721	TREM2	-0.0052739	0.421874		SH3GL3	-1.942	0.0161123					SH3GL3	-1.37753	0.0498872
	IL10RA	-0.0242299	0.0692545	VAMP4	-0.00563928	0.471336		SYNJ2	0.0060158	0.152097					SYNJ2	0.0048268	0.0749425
